# Parental age selection in *C. elegans* influences progeny stress resistance capacity

**DOI:** 10.1101/2025.04.30.651556

**Authors:** Bennett T. Van Camp, Sean P. Curran

**Affiliations:** Leonard Davis School of Gerontology, University of Southern California

**Keywords:** *C. elegans*, aging, reproductive span, healthspan, stress resistance

## Abstract

With parental age rising around the globe, an increased understanding of the impact on health and longevity is needed. Here, we report how the continuous selection of the last progeny during the *Caenorhabditis elegans* reproductive span results in a diminishment of multiple age-related health measures. After more than fifty generations of late selection, progeny displayed diminished resistance to acute oxidative stress, disrupted partitioning of stored lipids, reduced movement capacity, and an overall shortening of lifespan. In contrast, starvation resistance was improved and late selection had negligible effects on developmental timing and total reproductive output that suggests a reduction in lifespan health to preserve reproductive capacity. The phenotypes of late selection are reminiscent of animals with activation of the cytoprotective transcription factor SKN-1 but are unlikely a result of a spontaneous genetic mutation. These findings suggest the existence of a homeostatic mechanism for bookmarking the temporal boundaries of the parental reproductive span that reshapes the way we think about parental age influencing offspring fitness.
