## Supplementary material for "Parental age selection in *C. elegans* influences progeny stress resistance capacity": Table S2

### Sheet: Table for pub
			L4440 RNAi
			Chromosome	Gene Name	Locus	gst-4::gfp GFP Score (0 OFF, 1 normal, 2 increased, 3 HIGH)	Notes
			I	dys-1	F15D3.1	1
			I	gcy-35	T04D3.4	1
			I	glh-2	C55B7.1	1	Developmental delays
			I	hsp-70	C12C8.1	1
			I	mig-1	Y34D9B.1	1
			I	rad-54.L	W06D4.6	1
			I	C01A2.1	C01A2.1	1
			I	vsra-1	C04F12.1	1
			I	F27D4.7	F27D4.7	1
			I	hxk-2	H25P06.1	1
			I	C34G6.3	C34G6.3	1
			I	Y18H1A.2	Y18H1A.2	1
			I	Y53C10A.24	Y53C10A.24	1
			II	dnj-5	C04A2.7	1
			II	gcy-3	R134.1	1
			II	ndx-3	Y38A8.1	1
			II	srh-128	Y47G7B.1	1
			II	C05D12.1	C05D12.1	1
			II	ints-7	D1043.1	1
			II	ints-11	F10B5.8	1
			II	lips-10	F14E5.5	1
			II	T06D8.10	T06D8.10	1
			II	oac-54	W07A12.6	1
			II	Y54E2A.7	Y54E2A.7	1
			II	Y54G11A.1	Y54G11A.1	1
			II	Y57A10C.8	Y57A10C.8	1
			II	F10E7.2	F10E7.2	1
			II	F21D12.3	F21D12.3	1
			III	kap-1	F08F8.3	1
			III	let-805	H19M22.2	1
			III	npp-18	Y43F4B.4	1
			III	tra-1	Y47D3A.6	1
			III	tat-3	W09D10.2	1
			III	emg-1	Y39A1A.14	1
			III	irld-20	ZC482.7	1
			III	D1044.7	D1044.7	1
			III	F30H5.3	F30H5.3	1
			III	dagl-2	F42G9.6	1
			III	attf-3	F54C4.3	1
			III	zmp-2	H19M22.3	1
			III	Y53G8AM.6	Y53G8AM.6	1
			III	fbxa-61	Y119D3B.8	1
			III	best-24	ZK688.2	1
			IV	dpf-5	R11E3.8	1
			IV	C02F4.5	C02F4.5	1
			IV	srlf-5	C32H11.6	1
			IV	mccc-1	F32B6.2	1
			IV	K08C7.1	K08C7.1	1
			IV	Y67A10A.3	Y67A10A.3	1
			IV	lgc-30	F58H7.3	1
			IV	ZK354.3	ZK354.3	1
			V	lig-1	C29A12.3	1
			V	srh-206	Y102A5C.15	1
			V	unc-83	W01A11.3	1
			V	nhr-154	C13C4.2	1
			V	F46B3.14	F46B3.14	1
			V	F55A11.11	F55A11.11	1
			V	R10E8.3	R10E8.3	1
			V	ugt-4	ZC455.5	1
			V	ugt-64	C07G3.9	1
			V	adss-1	C37H5.6	1
			V	C45H4.14	C45H4.14	1
			V	F41H8.2	F41H8.2	1
			V	F44A2.7	F44A2.7	1
			X	flp-19	M79.4	1
			X	mrp-2	F57C12.4	1
			X	nac-1	F31F6.6	1
			X	rgs-10	F45B8.2	1
			X	syx-3	F35C8.4	1
			X	C30F2.2	C30F2.2	1
			X	blos-8	R03A10.1	1
			X	cbs-1	ZC373.1	1
			X	sulp-3	F41D9.5	1
			X	F46H5.4	F46H5.4	1
			X	aagr-4	F52D1.1	1
			X	K06A9.1	K06A9.1	1
			X	R04E5.8	R04E5.8	1
			X	ZC449.1	ZC449.1	1
